# Memory CD8^+^ T cells mediate early pathogen-specific protection through localized delivery of chemokines and IFNγ to clusters of inflammatory monocytes

**DOI:** 10.1101/2021.03.01.433468

**Authors:** Marie Boutet, Zachary Benet, Erik Guillen, Caroline Koch, Saidi M’Homa Soudja, Fabien Delahaye, David Fooksman, Grégoire Lauvau

## Abstract

While cognate antigen drives clonal expansion of memory CD8^+^ T cells to achieve sterilizing immunity in immunized hosts, not much is known on how cognate antigen contributes to early mechanisms of protection before clonal expansion occurs. Herein, using distinct models of immunization, we establish that cognate antigen recognition by CD8^+^ T_M_ cells on dendritic cells initiates their rapid and coordinated production of a burst of CCL3, CCL4 and XCL1 chemokines under the transcriptional control of IRF4. Using intravital microscopy imaging and *in vivo* monoclonal antibody labelling, we reveal that memory CD8^+^ T cells undergo antigen-mediated arrest in splenic red pulp clusters of CCR2^+^ monocytes where they locally deliver both IFNγ- and chemokine-potentiating microbicidal activities to achieve early protection. Thus, rapid and effective memory CD8^+^ T cell responses require a complex series of spatially and temporally coordinated stepwise molecular and cellular events that quickly restrict microbial pathogen growth and optimize the local delivery of effector molecules before clonal expansion occurs.
