## Supplementary material for "Memory CD8^+^ T cells mediate early pathogen-specific protection through localized delivery of chemokines and IFNγ to clusters of inflammatory monocytes": Table S3

### Sheet: Table S1
Reagent/Antibody	Fluorochrome	Clone	Purchased from
FACS
anti-CD8a	FITC, PcP, APC, Alexa 700, BV510, PE-Cy7	53-6.7	eBiosciences
anti-CD4	FITC, PE, APC, Alexa 700	RM4-5	eBiosciences
anti-CD3	Alexa 488 , BV510, PcP	145-2C11 or 17A2	eBiosciences
anti-CD45	Alexa 700	30F11	eBiosciences
anti-CD45.1	FITC, PE, Pacific Blue	A20	eBiosciences
anti-CD25	PE-Cy7	PC61	eBiosciences
anti-CD25	Biotin	7D4	BD Biosciences
anti-CD45.2	Alexa 700, PE, APC	104	eBiosciences
anti-CD40	APC, PE	1C10	eBiosciences
anti-CD80	FITC	1615A1	eBiosciences
anti-CD44	APC, Alexa 700	IM7	eBiosciences
anti-CD62L	FITC, PcP,	MEL-14	BD Biosciences
anti-CTLA4	APC	MIG2F5.5	eBiosciences
anti-GITR	biotin	DTA-1	BD Biosciences
anti-KLRG1	PE-Cy7	2F1	BD Biosciences
anti-ICOS	APC	C3984A	eBiosciences
anti-CD122 (IL-2Rb)	FITC	TM-b1	BD Biosciences
anti-IL-15ra	PE	DNT15ra	BD Biosciences
anti-CD127 (IL-7Ra)	APC	A7R34	BD Biosciences
anti-Foxp3	Pacific Blue	FJK165	BD Biosciences
anti-Ki67	FITC, APC	SolA15	eBiosciences
anti-CCR5	biotin	C34-3448	BD Biosciences
anti-IFNg	PE, PcP	XMG1.2	eBiosciences
anti-IL-17A	PE	TC11-18H10	BD Biosciences
streptavidin	APC, Pacific Blue, Alexa 700, FITC		eBiosciences
anti-goat	Alexa 488 , Alexa 647	Polyclonal (Donkey)	Invitrogen
anti-rabbit	Alexa 546	Polyclonal (Donkey)	Invitrogen
Fluorescent microscopy
anti-Ly6C	PE	Polyclonal (Rabbit)	Thermo Fisher
In vitro stimulation
anti-CD3e	Purified	145-2C11	BD Biosciences
In vitro depletion (negative selection)
anti-CD4		GK1.5	eBioscience
anti-B220		RA3-6B2	eBioscience
anti-MHCII		M5/114	eBioscience
anti-CD11b		M1/70	eBioscience
anti-CD8b		H35	eBioscience
anti-Ter119		Ter119	eBioscience
In vivo depletion
Diphteria toxin (DT)			Calbiochem
4-hydroxytamoxifen (Tx)			Sigma-Aldrich
